# SARS-CoV-2 infection activates endogenous retroviruses of the LTR69 subfamily

**DOI:** 10.1101/2023.03.21.533610

**Authors:** Ankit Arora, Jan Eric Kolberg, Smitha Srinivasachar Badarinarayan, Daksha Munot, Martin Müller, Daniel Sauter, Vikas Bansal

**Author notes:** Joint first authors (Ankit Arora, Jan Eric Kolberg).

## Abstract

Accumulating evidence suggests that endogenous retroviruses (ERVs) play an important role in the host response to infection and the development of disease. By combining RNA- and ChIP-sequencing analyses with RT-qPCR, we show that SARS-CoV-2 infection induces the LTR69 subfamily of ERVs, both *in vitro* and *in vivo*. Using functional assays, we identified one SARS-CoV-2-activated LTR69 locus, termed Dup69, which exhibits enhancer activity and is responsive to the transcription factors IRF3 and p65/RelA. LTR69-Dup69 is located about 500 bp upstream of a long non-coding RNA gene (ENSG00000289418) and within the *PTPRN2* gene encoding a diabetes-associated autoantigen. Both ENSG00000289418 and *PTPRN2* showed a significant increase in expression upon SARS-CoV-2 infection. Thus, our study sheds light on the interplay of exogenous with endogenous viruses and helps to understand how ERVs regulate gene expression during infection.
