## Supplementary material for "SARS-CoV-2 infection activates endogenous retroviruses of the LTR69 subfamily": Table S1

### Sheet: Sheet1
Cells	Replicates	Infection	Extracted-molecule	Concentration	Isolate	Time after Infection	Accession-number	References
Calu-3	3	SARS-CoV-2	polyA RNA	MOI 2	USA-WA1/2020	24 hrs	GSE147507	Melo et al. 2020
Calu-3	2	SARS-CoV-2	polyA RNA	MOI 0.3	BetaCoV/Munich/BavPat1/2020|EPI_ISL_406862	24 hrs	GSE148729	Wyler et al 2020
Calu-3	2	SARS-CoV	polyA RNA	MOI 0.3	Frankfurt strain	24 hrs	GSE148729	Wyler et al 2020
A549-ACE2	3	SARS-CoV-2	polyA RNA	MOI 0.2	USA-WA1/2020	24 hrs	GSE147507	Melo et al. 2020
BALF(Deceased)	2	SARS-CoV-2	polyA RNA	N/A	USA-WA1/2020	N/A	GSE147507	Melo et al. 2020
BALF(Non-Deceased)	2	SARS-CoV-2	polyA RNA	N/A	Samples from Zhongnan Hospital of Wuhan University (No strain mentioned)	N/A	CRA002390/PRJCA002326	Xiong et al 2020
PBMC	3	SARS-CoV-2	polyA RNA	N/A	Samples from Zhongnan Hospital of Wuhan University (No strain mentioned)	N/A	CRA002390/PRJCA002326	Xiong et al 2020
