## Supplementary material for "SARS-CoV-2 infection activates endogenous retroviruses of the LTR69 subfamily": Table S3

### Sheet: Sheet1
Chromosome of Peaks	Start Coordiante of Peaks	Stop Coordiante of Peaks	Name of Peaks	Score	SignalValue	pValue(-log10)	qValue(-log10)	Chromosome of LTR69	Start Coordiante of LTR69	Stop Coordiante of LTR69	Locus name of LTR69
chr4	58733948	58734685	H3K27Ac_SARS-CoV-2_infected_uninfected_24h_peak_24992	10	2.45939	3.06426	1.09703	chr4	58734135	58734597	LTR69_dup30
chr18	50240458	50241482	H3K27Ac_SARS-CoV-2_infected_uninfected_24h_peak_15762	18	2.91009	3.89155	1.85073	chr18	50240995	50241331	LTR69_dup131
chr4	189200669	189200846	H3K27Ac_SARS-CoV-2_infected_uninfected_24h_peak_25981	29	2.96946	5.05003	2.93257	chr4	189200670	189201256	LTR69_dup40
chr4	133928758	133930376	H3K27Ac_SARS-CoV-2_infected_uninfected_24h_peak_25509	32	3.37358	5.41604	3.28535	chr4	133929613	133930175	LTR69_dup35
chr12	48539746	48540665	H3K27Ac_SARS-CoV-2_infected_uninfected_24h_peak_7585	35	3.51429	5.66753	3.50598	chr12	48540153	48540297	LTR69_dup99
chr12	48539746	48540665	H3K27Ac_SARS-CoV-2_infected_uninfected_24h_peak_7585	35	3.51429	5.66753	3.50598	chr12	48540259	48540411	LTR69_dup100
chr7	124263021	124264595	H3K27Ac_SARS-CoV-2_infected_uninfected_24h_peak_31613	43	3.67408	6.5636	4.35684	chr7	124263146	124263726	LTR69_dup60
chr12	32252260	32253967	H3K27Ac_SARS-CoV-2_infected_uninfected_24h_peak_7440	67	3.81617	9.07539	6.73579	chr12	32252275	32252814	LTR69_dup97
chr7	123189339	123191875	H3K27Ac_SARS-CoV-2_infected_uninfected_24h_peak_31604	85	4.75699	10.9568	8.53323	chr7	123190169	123190808	LTR69_dup59
chr2	238076880	238078319	H3K27Ac_SARS-CoV-2_infected_uninfected_24h_peak_20112	97	5.19179	12.1954	9.70683	chr2	238077389	238077931	LTR69_dup12
chr10	99903459	99909033	H3K27Ac_SARS-CoV-2_infected_uninfected_24h_peak_4773	103	3.49028	12.9004	10.3927	chr10	99904887	99904983	LTR69_dup93
chr14	101652386	101657224	H3K27Ac_SARS-CoV-2_infected_uninfected_24h_peak_10544	123	5.92477	14.9478	12.3382	chr14	101653862	101654346	LTR69_dup126
chr7	158428700	158435001	H3K27Ac_SARS-CoV-2_infected_uninfected_24h_peak_32123	260	3.56641	29.1398	26.0779	chr7	158430614	158430927	LTR69_dup67
chr7	158428700	158435001	H3K27Ac_SARS-CoV-2_infected_uninfected_24h_peak_32123	260	3.56641	29.1398	26.0779	chr7	158430982	158431038	LTR69_dup68
chr7	158428700	158435001	H3K27Ac_SARS-CoV-2_infected_uninfected_24h_peak_32123	260	3.56641	29.1398	26.0779	chr7	158432735	158432891	LTR69_dup69
