## Supplementary material for "SARS-CoV-2 infection activates endogenous retroviruses of the LTR69 subfamily": Table S4

### Sheet: LTR69 & lncRNA
A549 Mock	A549 M	GAPDH (Ct)		Average		LTR69 (Ct)		Average	dCt	lncRNA#1 (Ct)		Average	dCt
	Rep. 1	18.88	18.88	18.88		-	-	#DIV/0!	#DIV/0!	33.87	34.94	34.405	15.525
	Rep. 2	19	19	19		-	34.65	34.65	15.65	32.2	32.64	32.42	13.42		A549	LTR69 (ddCt)	lncRNA#1 (ddCt)		A549	LTR69 (2^-ddCt)	lncRNA#1 (2^-ddCt)
	Rep. 3	17.59	17.64	17.615		32.98	34.25	33.615	16	29.72	29.78	29.75	12.135		Rep. 1	#DIV/0!	#DIV/0!		Rep. 1	#DIV/0!	#DIV/0!
	Rep. 4	18.44	18.34	18.39		35.26	-	35.26	16.87	31.27	31.24	31.255	12.865		Rep. 2	-0.23	-2.73		Rep. 2	1.17283	6.63456
A549 SARS-CoV-2	A549 I	GAPDH (Ct)		Average		LTR69 (Ct)		Average	dCt	lncRNA#1 (Ct)		Average	dCt		Rep. 3	-2.515	-4.6		Rep. 3	5.71598	24.2515
	Rep. 1	19.92	19.89	19.905		31.62	31.63	31.625	11.72	-	-	#DIV/0!	#DIV/0!		Rep. 4	-2.815	-5.485		Rep. 4	7.03719	44.7867
	Rep. 2	20.03	20.01	20.02		-	35.44	35.44	15.42	30.76	30.66	30.71	10.69
	Rep. 3	20.43	20.45	20.44		33.06	34.79	33.925	13.485	27.9	28.05	27.975	7.535
	Rep. 4	21.95	22	21.975		34.72	37.34	36.03	14.055	29.46	29.25	29.355	7.38
Calu-3 Mock	Calu M	GAPDH (Ct)		Average		LTR69 (Ct)		Average	dCt	lncRNA#1 (Ct)		Average	dCt
	Rep. 1	20.32	20.33	20.325		32.92	33	32.96	12.635	-	-	#DIV/0!	#DIV/0!
	Rep. 2	20.18	20.17	20.175		33.25	33.32	33.285	13.11	36.13	-	36.13	15.955		Calu	LTR69 (ddCt)	lncRNA#1 (ddCt)		Calu	LTR69 (2^-ddCt)	lncRNA#1 (2^-ddCt)
	Rep. 3	19.56	19.3	19.43		32.06	32.45	32.255	12.825	36.27	-	36.27	16.84		Rep. 1	-0.635	#DIV/0!		Rep. 1	1.55294	#DIV/0!
															Rep. 2	-0.255	-1.105		Rep. 2	1.19334	2.15099
Calu-3 SARS-CoV-2	Calu I	GAPDH (Ct)		Average		LTR69 (Ct)		Average	dCt	lncRNA#1 (Ct)		Average	dCt		Rep. 3	-0.25	-2.32		Rep. 3	1.18921	4.99332
	Rep. 1	22.15	22.18	22.165		33.52	34.81	34.165	12	36.41	36.46	36.435	14.27
	Rep. 2	20.53	20.5	20.515		33.99	32.75	33.37	12.855	36.39	34.34	35.365	14.85
	Rep. 3	20.71	20.75	20.73		34.03	32.58	33.305	12.575	35.25	-	35.25	14.52

### Sheet: PTPRN2
A549 Mock	A549 M	GAPDH (Ct)		Average		PTPRN2		Average	dCt
	Rep. 1	24.57	24.6	24.585		33.75	33.73	33.74	9.155
	Rep. 2	24.05	24.03	24.04		32.59	32.34	32.465	8.425
	Rep. 3	22.32	22.27	22.295		30.69	30.75	30.72	8.425
	Rep. 4	23.96	23.99	23.975		31.9	31.9	31.9	7.925		A549	PTPRN2 (ddCt)				A549	PTPRN2 (2^-ddCt)
A549 SARS-CoV-2	A549 I	GAPDH (Ct)		Average		PTPRN2		Average	dCt		Rep. 1	#DIV/0!				Rep. 1	#DIV/0!
	Rep. 1	26.36	26.35	26.355		-	-	#DIV/0!	#DIV/0!		Rep. 2	-0.56				Rep. 2	1.47427
	Rep. 2	25.51	25.37	25.44		33.63	32.98	33.305	7.865		Rep. 3	-1.565				Rep. 3	2.95878
	Rep. 3	25.4	25.42	25.41		32.13	32.41	32.27	6.86		Rep. 4	-3				Rep. 4	8
	Rep. 4	27.02	27.13	27.075		31.86	32.14	32	4.925
Calu-3 Mock	Calu M	GAPDH (Ct)		Average		PTPRN2		Average	dCt
	Rep. 1	25.76	25.73	25.745		-	-	#DIV/0!	#DIV/0!
	Rep. 2	25.63	25.66	25.645		-	-	#DIV/0!	#DIV/0!
	Rep. 3	25.14	25.18	25.16		-	-	#DIV/0!	#DIV/0!
											Calu	PTPRN2 (ddCt)				Calu	PTPRN2 (2^-ddCt)
Calu-3 SARS-CoV-2	Calu I	GAPDH (Ct)		Average		PTPRN2		Average	dCt		Rep. 1	#DIV/0!				Rep. 1	#DIV/0!
	Rep. 1	28.13	28.14	28.135		-	-	#DIV/0!	#DIV/0!		Rep. 2	#DIV/0!				Rep. 2	#DIV/0!
	Rep. 2	26.21	26.15	26.18		-	-	#DIV/0!	#DIV/0!		Rep. 3	#DIV/0!				Rep. 3	#DIV/0!
	Rep. 3	26.03	26.03	26.03		36.57	37.33	36.95	10.92
